# Portal bile acids and microbiota along the murine intestinal tract exhibit sex differences in physiology

**DOI:** 10.1101/2024.07.12.603325

**Authors:** François Reichardt, Lauren N Lucas, Lydia Okyere, Jim Choi, Daniel Amador-Noguez, Christopher A Gaulke, Sayeepriyadarshini Anakk

**Author notes:** Co-Corresponding Authors Electronic address and.

## Abstract

Microbes in the intestine transform bile acids during transit, altering their functional and signaling capacities before absorption into the portal vein. Sex differences in the gut microbiota have been noted, but their consequence on bile acid composition is unclear. Here, we investigated the composition and imputed functional potential of microbes in the small and large intestine together with portal and systemic bile acids. Female and male mice exhibit distinct microbial diversity throughout the length of the intestine leading to dimorphism in genes related to bile acid transformation. Subsequently, we found that the total portal bile acid concentrations were doubled in female mice compared to males. Conversely, oxo-bile acids that are rare in systemic circulation represented almost 30 percent of the portal pool in the male mice. Oxo- and deconjugated-bile acids were absent in germ-free mice consistent with microbe-mediated bile acid transformation. More importantly, gnotobiotic mice do not show sex differences in portal bile acids. Taken together, we demonstrate that sex differences in gut microbiota cause dimorphism in bile acid levels within the enterohepatic loop.

**Highlights:**

- Murine microbial diversity exhibits sex-specific patterns along the small intestinal tract and colon.
- Distinct gut microbial profiles confer differential abundance of secondary bile acid metabolism genes in male and female mice.
- Portal bile acid compositions mirror sex differences in microbe-mediated bile acid processing that are lost in germ free conditions.
