## Supplemental Table 2 for "Portal bile acids and microbiota along the murine intestinal tract exhibit sex differences in physiology"

### Sheet: glmm
K00076						K01442						K07007						BA Sum
contrast	estimate	standard error	t ratio	p value		contrast	estimate	standard error	t ratio	p value		contrast	estimate	standard error	t ratio	p value		contrast	estimate	standard error	t ratio	p value
female ceacum - male ceacum	-1.1002	0.273	-4.025	0.0084		female ceacum - male ceacum	0.1103	0.1063	1.038	0.996		female ceacum - male ceacum	-0.237423	0.185	-1.286	0.9777		female ceacum - male ceacum	-0.058601	0.0497	-1.179	0.9886
female ceacum - female colon	-0.3305	0.29	-1.141	0.9913		female ceacum - female colon	0.4726	0.1176	4.018	0.0086		female ceacum - female colon	-0.497281	0.164	-3.026	0.1271		female ceacum - female colon	-0.030167	0.0487	-0.62	1
female ceacum - male colon	-0.8084	0.283	-2.86	0.1831		female ceacum - male colon	0.5856	0.1217	4.81	0.0006		female ceacum - male colon	-0.576351	0.174	-3.304	0.065		female ceacum - male colon	-0.059741	0.0497	-1.202	0.9867
female ceacum - female duodenum	1.4104	0.414	3.405	0.05		female ceacum - female duodenum	-0.3323	0.0959	-3.464	0.0427		female ceacum - female duodenum	1.59478	0.291	5.482	0.0001		female ceacum - female duodenum	0.064722	0.0498	1.298	0.9761
female ceacum - male duodenum	0.0647	0.33	0.196	1		female ceacum - male duodenum	-0.1491	0.0998	-1.494	0.9364		female ceacum - male duodenum	1.59429	0.298	5.347	0.0001		female ceacum - male duodenum	0.206248	0.053	3.89	0.0127
female ceacum - female feces	-0.1031	0.303	-0.34	1		female ceacum - female feces	0.0932	0.1059	0.88	0.9991		female ceacum - female feces	-0.107554	0.179	-0.601	1		female ceacum - female feces	-0.024053	0.0487	-0.494	1
female ceacum - male feces	-1.1262	0.272	-4.137	0.0059		female ceacum - male feces	0.1913	0.1086	1.761	0.8313		female ceacum - male feces	-0.175804	0.187	-0.939	0.9984		female ceacum - male feces	-0.020762	0.0501	-0.414	1
female ceacum - female ileum	1.1184	0.392	2.852	0.1862		female ceacum - female ileum	-0.2674	0.0972	-2.75	0.2291		female ceacum - female ileum	1.37152	0.271	5.059	0.0003		female ceacum - female ileum	0.108474	0.0504	2.152	0.5893
female ceacum - male ileum	-0.5773	0.295	-1.955	0.7201		female ceacum - male ileum	-0.3751	0.0951	-3.945	0.0107		female ceacum - male ileum	1.18227	0.263	4.492	0.0019		female ceacum - male ileum	-0.02499	0.0501	-0.499	1
female ceacum - female jejunum	1.3084	0.409	3.2	0.0842		female ceacum - female jejunum	-0.4232	0.0942	-4.493	0.0019		female ceacum - female jejunum	1.42206	0.275	5.166	0.0002		female ceacum - female jejunum	-0.007564	0.0489	-0.155	1
female ceacum - male jejunum	-0.1304	0.316	-0.413	1		female ceacum - male jejunum	-0.4077	0.0945	-4.315	0.0033		female ceacum - male jejunum	1.73124	0.31	5.581	<.0001		female ceacum - male jejunum	-0.00913	0.0503	-0.182	1
male ceacum - female colon	0.7698	0.251	3.069	0.1152		male ceacum - female colon	0.3623	0.1202	3.014	0.1308		male ceacum - female colon	-0.259858	0.167	-1.559	0.9165		male ceacum - female colon	0.028434	0.0493	0.576	1
male ceacum - male colon	0.2918	0.204	1.433	0.9518		male ceacum - male colon	0.4753	0.1242	3.826	0.0153		male ceacum - male colon	-0.338928	0.151	-2.243	0.5266		male ceacum - male colon	-0.00114	0.0476	-0.024	1
male ceacum - female duodenum	2.5106	0.391	6.419	<.0001		male ceacum - female duodenum	-0.4426	0.0991	-4.468	0.002		male ceacum - female duodenum	1.8322	0.292	6.272	<.0001		male ceacum - female duodenum	0.123323	0.0505	2.442	0.3962
male ceacum - male duodenum	1.165	0.268	4.341	0.0031		male ceacum - male duodenum	-0.2594	0.1028	-2.523	0.3473		male ceacum - male duodenum	1.83171	0.285	6.416	<.0001		male ceacum - male duodenum	0.264848	0.0511	5.185	0.0002
male ceacum - female feces	0.9971	0.266	3.75	0.0191		male ceacum - female feces	-0.0171	0.1087	-0.158	1		male ceacum - female feces	0.129869	0.181	0.719	0.9999		male ceacum - female feces	0.034547	0.0494	0.699	0.9999
male ceacum - male feces	-0.026	0.188	-0.139	1		male ceacum - male feces	0.081	0.1114	0.727	0.9999		male ceacum - male feces	0.061619	0.165	0.372	1		male ceacum - male feces	0.037838	0.0481	0.787	0.9997
male ceacum - female ileum	2.2186	0.367	6.045	<.0001		male ceacum - female ileum	-0.3777	0.1003	-3.765	0.0184		male ceacum - female ileum	1.60894	0.273	5.894	<.0001		male ceacum - female ileum	0.167075	0.0511	3.272	0.0705
male ceacum - male ileum	0.523	0.219	2.387	0.4309		male ceacum - male ileum	-0.4855	0.0983	-4.94	0.0004		male ceacum - male ileum	1.41969	0.249	5.711	<.0001		male ceacum - male ileum	0.033611	0.048	0.7	0.9999
male ceacum - female jejunum	2.4086	0.385	6.256	<.0001		male ceacum - female jejunum	-0.5335	0.0974	-5.478	0.0001		male ceacum - female jejunum	1.65948	0.277	5.996	<.0001		male ceacum - female jejunum	0.051037	0.0496	1.029	0.9963
male ceacum - male jejunum	0.9699	0.247	3.923	0.0115		male ceacum - male jejunum	-0.5181	0.0977	-5.304	0.0001		male ceacum - male jejunum	1.96867	0.298	6.605	<.0001		male ceacum - male jejunum	0.04947	0.0482	1.026	0.9964
female colon - male colon	-0.478	0.261	-1.83	0.7947		female colon - male colon	0.1131	0.134	0.844	0.9994		female colon - male colon	-0.07907	0.155	-0.509	1		female colon - male colon	-0.029574	0.0493	-0.6	1
female colon - female duodenum	1.7409	0.402	4.334	0.0032		female colon - female duodenum	-0.8049	0.1111	-7.243	<.0001		female colon - female duodenum	2.09206	0.28	7.464	<.0001		female colon - female duodenum	0.094889	0.0495	1.917	0.7437
female colon - male duodenum	0.3952	0.312	1.265	0.9804		female colon - male duodenum	-0.6217	0.1145	-5.43	0.0001		female colon - male duodenum	2.09157	0.288	7.267	<.0001		female colon - male duodenum	0.236414	0.0527	4.487	0.0019
female colon - female feces	0.2273	0.284	0.801	0.9996		female colon - female feces	-0.3794	0.1198	-3.168	0.0912		female colon - female feces	0.389727	0.16	2.431	0.4031		female colon - female feces	0.006114	0.0484	0.126	1
female colon - male feces	-0.7958	0.25	-3.187	0.0869		female colon - male feces	-0.2813	0.1222	-2.301	0.4873		female colon - male feces	0.321477	0.17	1.895	0.757		female colon - male feces	0.009404	0.0498	0.189	1
female colon - female ileum	1.4489	0.378	3.83	0.0152		female colon - female ileum	-0.74	0.1123	-6.592	<.0001		female colon - female ileum	1.8688	0.26	7.187	<.0001		female colon - female ileum	0.138641	0.0501	2.77	0.2204
female colon - male ileum	-0.2468	0.275	-0.899	0.9989		female colon - male ileum	-0.8477	0.1104	-7.679	<.0001		female colon - male ileum	1.67955	0.251	6.685	<.0001		female colon - male ileum	0.005177	0.0497	0.104	1
female colon - female jejunum	1.6389	0.396	4.14	0.0059		female colon - female jejunum	-0.8958	0.1096	-8.171	<.0001		female colon - female jejunum	1.91934	0.264	7.276	<.0001		female colon - female jejunum	0.022603	0.0486	0.465	1
female colon - male jejunum	0.2001	0.297	0.675	0.9999		female colon - male jejunum	-0.8803	0.1099	-8.012	<.0001		female colon - male jejunum	2.22853	0.3	7.421	<.0001		female colon - male jejunum	0.021036	0.0499	0.421	1
male colon - female duodenum	2.2188	0.396	5.597	<.0001		male colon - female duodenum	-0.9179	0.1155	-7.949	<.0001		male colon - female duodenum	2.17113	0.286	7.59	<.0001		male colon - female duodenum	0.124463	0.0505	2.465	0.3818
male colon - male duodenum	0.8732	0.277	3.158	0.0934		male colon - male duodenum	-0.7347	0.1187	-6.189	<.0001		male colon - male duodenum	2.17064	0.279	7.785	<.0001		male colon - male duodenum	0.265988	0.0511	5.209	0.0002
male colon - female feces	0.7053	0.276	2.558	0.327		male colon - female feces	-0.4925	0.1238	-3.977	0.0097		male colon - female feces	0.468797	0.17	2.756	0.2264		male colon - female feces	0.035687	0.0494	0.722	0.9999
male colon - male feces	-0.3178	0.202	-1.572	0.9122		male colon - male feces	-0.3943	0.1262	-3.125	0.101		male colon - male feces	0.400547	0.154	2.594	0.307		male colon - male feces	0.038978	0.0481	0.811	0.9996
male colon - female ileum	1.9268	0.373	5.164	0.0002		male colon - female ileum	-0.8531	0.1166	-7.318	<.0001		male colon - female ileum	1.94787	0.266	7.312	<.0001		male colon - female ileum	0.168215	0.0511	3.295	0.0665
male colon - male ileum	0.2312	0.233	0.991	0.9973		male colon - male ileum	-0.9608	0.1148	-8.37	<.0001		male colon - male ileum	1.75862	0.241	7.283	<.0001		male colon - male ileum	0.034751	0.048	0.724	0.9999
male colon - female jejunum	2.1169	0.39	5.424	0.0001		male colon - female jejunum	-1.0088	0.114	-8.846	<.0001		male colon - female jejunum	1.99841	0.27	7.395	<.0001		male colon - female jejunum	0.052177	0.0496	1.052	0.9956
male colon - male jejunum	0.6781	0.258	2.625	0.2902		male colon - male jejunum	-0.9934	0.1143	-8.693	<.0001		male colon - male jejunum	2.3076	0.292	7.897	<.0001		male colon - male jejunum	0.05061	0.0482	1.049	0.9956
female duodenum - male duodenum	-1.3457	0.428	-3.141	0.0973		female duodenum - male duodenum	0.1832	0.0921	1.99	0.6979		female duodenum - male duodenum	-0.000485	0.372	-0.001	1		female duodenum - male duodenum	0.141526	0.0538	2.631	0.2869
female duodenum - female feces	-1.5135	0.409	-3.697	0.0223		female duodenum - female feces	0.4255	0.0986	4.317	0.0033		female duodenum - female feces	-1.70233	0.288	-5.921	<.0001		female duodenum - female feces	-0.088775	0.0496	-1.791	0.8159
female duodenum - male feces	-2.5366	0.39	-6.504	<.0001		female duodenum - male feces	0.5236	0.1015	5.157	0.0002		female duodenum - male feces	-1.77058	0.294	-6.025	<.0001		female duodenum - male feces	-0.085484	0.0509	-1.678	0.8705
female duodenum - female ileum	-0.292	0.473	-0.618	1		female duodenum - female ileum	0.0649	0.0893	0.727	0.9999		female duodenum - female ileum	-0.223259	0.352	-0.635	1		female duodenum - female ileum	0.043752	0.0512	0.854	0.9993
female duodenum - male ileum	-1.9877	0.406	-4.891	0.0005		female duodenum - male ileum	-0.0428	0.0869	-0.493	1		female duodenum - male ileum	-0.412504	0.345	-1.195	0.9874		female duodenum - male ileum	-0.089712	0.0509	-1.763	0.8307
female duodenum - female jejunu	m -0.1020	0.483	-0.211	1		female duodenum - female jejunu	m -0.0909	0.0859	-1.058	0.9953		female duodenum - female jejunu	m -0.172715	0.354	-0.488	1		female duodenum - female jejunu	m -0.072286	0.0498	-1.453	0.9471
female duodenum - male jejunum	-1.5408	0.419	-3.673	0.0239		female duodenum - male jejunum	-0.0754	0.0862	-0.875	0.9991		female duodenum - male jejunum	0.136469	0.381	0.358	1		female duodenum - male jejunum	-0.073852	0.0511	-1.445	0.9489
male duodenum - female feces	-0.1679	0.325	-0.517	1		male duodenum - female feces	0.2423	0.1024	2.367	0.4438		male duodenum - female feces	-1.70184	0.296	-5.754	<.0001		male duodenum - female feces	-0.230301	0.0528	-4.365	0.0028
male duodenum - male feces	-1.191	0.266	-4.485	0.0019		male duodenum - male feces	0.3404	0.1052	3.236	0.0772		male duodenum - male feces	-1.77009	0.287	-6.171	<.0001		male duodenum - male feces	-0.22701	0.0515	-4.408	0.0025
male duodenum - female ileum	1.0537	0.408	2.583	0.3131		male duodenum - female ileum	-0.1183	0.0934	-1.267	0.9802		male duodenum - female ileum	-0.222774	0.358	-0.623	1		male duodenum - female ileum	-0.097774	0.0543	-1.8	0.8111
male duodenum - male ileum	-0.642	0.294	-2.18	0.5698		male duodenum - male ileum	-0.226	0.0912	-2.479	0.3733		male duodenum - male ileum	-0.412019	0.34	-1.212	0.9859		male duodenum - male ileum	-0.231237	0.0515	-4.493	0.0019
male duodenum - female jejunum	1.2437	0.423	2.942	0.1535		male duodenum - female jejunum	-0.2741	0.0902	-3.037	0.124		male duodenum - female jejunum	-0.172229	0.361	-0.478	1		male duodenum - female jejunum	-0.213811	0.0529	-4.039	0.008
male duodenum - male jejunum	-0.1951	0.314	-0.622	1		male duodenum - male jejunum	-0.2586	0.0905	-2.857	0.1845		male duodenum - male jejunum	0.136955	0.377	0.363	1		male duodenum - male jejunum	-0.215378	0.0517	-4.169	0.0054
female feces - male feces	-1.0231	0.265	-3.862	0.0138		female feces - male feces	0.0981	0.1109	0.884	0.999		female feces - male feces	-0.06825	0.183	-0.372	1		female feces - male feces	0.003291	0.0499	0.066	1
female feces - female ileum	1.2215	0.387	3.154	0.0943		female feces - female ileum	-0.3606	0.0998	-3.612	0.0284		female feces - female ileum	1.47907	0.269	5.497	0.0001		female feces - female ileum	0.132527	0.0501	2.644	0.2805
female feces - male ileum	-0.4741	0.288	-1.645	0.8845		female feces - male ileum	-0.4683	0.0978	-4.791	0.0007		female feces - male ileum	1.28982	0.26	4.953	0.0004		female feces - male ileum	-0.000936	0.0498	-0.019	1
female feces - female jejunum	1.4115	0.404	3.492	0.0395		female feces - female jejunum	-0.5164	0.0969	-5.33	0.0001		female feces - female jejunum	1.52961	0.272	5.614	<.0001		female feces - female jejunum	0.016489	0.0486	0.339	1
female feces - male jejunum	-0.0272	0.309	-0.088	1		female feces - male jejunum	-0.5009	0.0972	-5.156	0.0002		female feces - male jejunum	1.8388	0.308	5.974	<.0001		female feces - male jejunum	0.014923	0.05	0.298	1
male feces - female ileum	2.2446	0.366	6.133	<.0001		male feces - female ileum	-0.4587	0.1028	-4.464	0.0021		male feces - female ileum	1.54732	0.275	5.631	<.0001		male feces - female ileum	0.129236	0.0515	2.51	0.3547
male feces - male ileum	0.549	0.22	2.5	0.3605		male feces - male ileum	-0.5664	0.1007	-5.623	<.0001		male feces - male ileum	1.35807	0.251	5.418	0.0001		male feces - male ileum	-0.004227	0.0485	-0.087	1
male feces - female jejunum	2.4346	0.384	6.344	<.0001		male feces - female jejunum	-0.6145	0.0999	-6.152	<.0001		male feces - female jejunum	1.59787	0.279	5.73	<.0001		male feces - female jejunum	0.013199	0.05	0.264	1
male feces - male jejunum	0.9959	0.247	4.031	0.0082		male feces - male jejunum	-0.599	0.1002	-5.981	<.0001		male feces - male jejunum	1.90705	0.3	6.348	<.0001		male feces - male jejunum	0.011632	0.0487	0.239	1
female ileum - male ileum	-1.6957	0.383	-4.424	0.0023		female ileum - male ileum	-0.1077	0.0884	-1.219	0.9852		female ileum - male ileum	-0.189245	0.33	-0.574	1		female ileum - male ileum	-0.133464	0.0514	-2.594	0.3069
female ileum - female jejunum	0.19	0.468	0.406	1		female ileum - female jejunum	-0.1558	0.0874	-1.782	0.8205		female ileum - female jejunum	0.050545	0.339	0.149	1		female ileum - female jejunum	-0.116038	0.0503	-2.306	0.4843
female ileum - male jejunum	-1.2488	0.398	-3.14	0.0975		female ileum - male jejunum	-0.1403	0.0877	-1.6	0.9021		female ileum - male jejunum	0.359729	0.367	0.98	0.9976		female ileum - male jejunum	-0.117605	0.0517	-2.277	0.5039
male ileum - female jejunum	1.8857	0.401	4.706	0.0009		male ileum - female jejunum	-0.048	0.085	-0.565	1		male ileum - female jejunum	0.239789	0.332	0.722	0.9999		male ileum - female jejunum	0.017426	0.05	0.349	1
male ileum - male jejunum	0.4469	0.269	1.664	0.8769		male ileum - male jejunum	-0.0326	0.0853	-0.382	1		male ileum - male jejunum	0.548973	0.349	1.571	0.9124		male ileum - male jejunum	0.015859	0.0486	0.326	1
female jejunum - male jejunum	-1.4388	0.414	-3.476	0.0413		female jejunum - male jejunum	0.0155	0.0843	0.183	1		female jejunum - male jejunum	0.309184	0.369	0.838	0.9994		female jejunum - male jejunum	-0.001567	0.0502	-0.031	1
