## Supplemental Tables 3 for "Portal bile acids and microbiota along the murine intestinal tract exhibit sex differences in physiology"

### Sheet: WT mice
Portal BAs (µM)	WT Female	WT Female	WT Female	WT Female	WT Male	WT Male	WT Male	WT Male	WT Male
T-β-MCA	72.17	264.7	40.66	90.15	30.555	45.575	12.705	26.24	35.515
TCA	46.675	49.125	24.38	41.115	10.415	8.01	3.705	13.325	14.265
TCDCA	2.81	3.37	3.445	4.14	0.775	0.875	0.4	1.585	0.985
TUDCA	1.55	2.235	2.73	1.515	0.37	0.35	0.155	0.5	0.575
GCA	0.28	0.515	0.255	0.47	0.105	0.135	0.05	0.2	0.115
β-MCA	121.275	402.445	195.135	257.245	98.355	38.035	62.34	146.995	66.19
CA	25.69	119.275	60.155	84.35	47.94	41.075	29.065	91.175	18.36
CDCA	0.63	1.58	3.6	2.22	1.105	0.655	0.49	1.99	0.39
UDCA	2.785	4.695	9.1	4.625	1.5	0.345	0.625	2.23	0.31
ω-MCA	7.065	22.87	13.975	11.64	10.185	4.955	10.475	21.105	6.045
7-oxoLCA	1.675	2.595	6.555	4.45	2.465	1.035	1.25	5.655	0.75
12-oxoLCA	3.09	6.29	2.085	4.54	3.77	2.49	5.35	4.95	5.32
7-oxoDCA	19.36	161.495	42.58	43.72	59.62	51.185	73.3	151.63	15.2
12-oxoCDCA	25.39	26.31	39.005	16.685	9.725	2.88	5.63	13.785	2.44
3-oxoCA	0.625	4.81	3.09	3.47	1.44	1.045	1.275	2.335	0.745
3-oxo-DCA	2.5	6.505	3.455	5.48	4.05	1.14	3.185	4.395	2.135
LCA	0.085	0.12	0.105	0.185	0.115	0.095	0.07	0.135	0.07
DCA	3.905	7.51	4.01	6.63	4.595	0.96	2.665	5.27	2.465
TDCA	1.65	1.315	0.64	1.72	0.35	0.175	0.195	0.645	0.415
GDCA	0	0	0	0	0	0	0	0	0
HDCA	6.11	15.155	16.2	18.655	10.4	6.28	5.34	17.345	4.335
THDCA	1.11	1.86	0.72	1.935	0.265	0.61	0.105	0.385	0.31
Systemic BAs (µM)	Female	Female	Female	Female	Female	Female	Female	Male	Male	Male
T-β-MCA	16.4942	16.8822	23.6385	15.2163	6.07722	6.9629	12.7137	17.3939	6.94981	1.96319
TCA	11.1382	10.0656	4.64586	8.75123	4.15872	5.97382	7.49145	8.42797	3.57143	1.01227
TCDCA	1.64334	0.480863	0.300927	1.32743	0.619638	0.546206	0.621697	0.537956	0.19305	0.0920245
TUDCA	1.21729	0.435376	0.207896	0.589971	0.977121	0.295247	0.652782	0.358637	0.289575	0.0920245
GCA	0.182593	0.116967	0.0455663	0.0983284	0.0595806	0.0934947	0.155424	0.0597729	0.0965251	0.0306748
β-MCA	34.4492	38.5665	38.2244	41.6175	43.6845	53.2576	38.3587	46.6228	29.0541	41.227
CA	6.26902	8.18117	10.5353	5.85054	4.24214	7.73054	8.23749	3.34728	21.332	6.13497
CDCA	0.42605	0.24693	0.147141	0.614553	0.631554	0.38382	0.279764	0	0	0.398773
UDCA	0.973828	0.740789	0.41959	0.93412	2.93136	1.19083	1.49207	0.298864	0.3861	0.95092
ω-MCA	4.19963	2.59276	2.07232	3.09735	7.28074	4.27615	8.98353	5.73819	7.52896	12.4847
7-oxoLCA	0.608643	0.396387	0.231629	0.589971	0.965205	0.600335	0.652782	0.478183	0.579151	1.04294
12-oxoLCA	1.88679	1.61804	0.517367	1.00787	0.369399	0.551127	0.652782	2.80932	1.64093	2.14724
7-oxoDCA	1.58247	3.8599	13.7003	2.40905	3.06244	4.13345	3.20174	3.76569	13.1274	13.3742
12-oxoCDCA	8.33841	6.21873	2.14541	9.90659	15.7054	4.86665	9.20112	2.03228	3.76448	5.82822
3-oxoCA	0.791236	0.461369	0.346494	0.589971	0.512393	0.408424	0.466273	0.41841	0.868726	0.552147
3-oxo-DCA	1.94766	1.92345	0.437626	1.54867	1.06053	1.29416	1.30556	1.55409	1.44788	2.23926
LCA	0.42605	0.142959	0.0161381	0.172075	0.0834128	0.0639701	0.186509	0.358637	0.675676	0.245399
DCA	2.19111	1.78049	0.732858	1.74533	1.41802	1.63862	1.98943	2.03228	1.25483	3.25153
TDCA	0.791236	0.604328	0.115814	0.614553	0.274071	0.403504	0.341933	0.537956	0.19305	0.153374
HDCA	3.77358	4.17181	1.32807	2.94985	5.64824	4.9749	2.70438	2.8691	6.56371	6.68712
THDCA	0.669507	0.513354	0.190809	0.368732	0.238322	0.354296	0.310849	0.358637	0.482625	0.0920245

### Sheet: GermFree mice
Portal BAs (µM)	GF Female	GF Female	GF Female	GF Female	GF Female	GF Female	GF Female	GF Female	GF Male	GF Male	GF Male	GF Male	GF Male	GF Male
T-β-MCA	79.013	132.324	177.433	84.958	143.139	414.588	702.931	137.581	241.383	255.113	98.57	139.103	177.308	131.002
TCA	50.472	67.296	93.831	47.613	81.993	136.162	297.725	57.916	56.354	65.117	27.181	92.065	46.865	50.575
TCDCA	4.253	2.837	3.51	3.879	4.031	7.697	14.919	4.187	4.724	3.655	1.747	5.375	2.672	2.612
TUDCA	2.955	3.676	5.253	2.539	4.093	8.851	18.497	3.761	4.745	5.114	2.039	6.594	3.687	3.29
GCA	0.01	0.013	0.019	0.01	0.015	0.023	0.031	0.004	0.01	0.009	0.003	0.014	0.008	0.004
β-MCA	0.223	0.189	0.192	0.146	0.373	0.475	0.865	0.332	1.689	1.362	0.322	2.365	1.159	0.445
CA	0.05	0.02	0.022	0.02	0.039	0.042	0.039	0.013	0.027	0.03	0.027	0.032	0.023	0.024
CDCA	0	0	0	0	0	0	0	0	0	0	0.002	0	0	0
UDCA	0.005	0.003	0	0	0.005	0.004	0.005	0.006	0.004	0.008	0.004	0.007	0	0
ω-MCA	0	0.006	0	0	0.008	0.015	0.008	0.009	0.007	0.013	0	0.008	0.007	0.012
7-oxoLCA	0.003	0.003	0	0	0.021	0.017	0.013	0.004	0.004	0	0.003	0	0	0
12-oxoLCA	0	0.003	0.004	0.003	0.012	0.02	0.007	0.005	0.006	0.005	0	0.005	0.004	0
7-oxoDCA	0.003	0.003	0.003	0	0	0.004	0.003	0	0.008	0.003	0.003	0.004	0.005	0.002
12-oxoCDCA	0	0	0	0.004	0.008	0.009	0	0.004	0.005	0.005	0	0	0.004	0
3-oxoCA	0	0.002	0	0	0.006	0.003	0.003	0.002	0.003	0	0	0.002	0.003	0.003
3-oxo-DCA	0.001	0	0	0.001	0.005	0.003	0.005	0.001	0.001	0.001	0.001	0.001	0.001	0.002
LCA	0.033	0.013	0.008	0.012	0.034	0.025	0.029	0.014	0.019	0.017	0.014	0.014	0.016	0.018
DCA	0.027	0	0	0	0	0	0	0	0	0	0	0	0	0
TDCA	0.036	0.014	0.014	0.02	0.018	0.028	0.05	0.019	0.022	0.02	0.012	0.025	0.012	0.014
GDCA	0	0	0	0	0	0	0	0	0	0	0	0	0	0
HDCA	0.006	0	0	0	0.006	0.005	0.004	0.007	0	0	0	0.013	0	0
THDCA	0.009	0.011	0.019	0.013	0.007	0.02	0.048	0.013	0.018	0.017	0.01	0.025	0.015	0.007
Systemic BAs (µM)	GF Female	GF Female	GF Female	GF Female	GF Female	GF Female	GF Male	GF Male	GF Male	GF Male	GF Male	GF Male	GF Male
T-β-MCA	1.49385	15.7568	3.7477	5.04304	13.6271	13.3601	3.82228	1.55387	3.17293	1.31945	0.788354	1.00778	21.3734
TCA	0.653698	7.4854	2.55156	3.85377	8.37161	8.1911	1.25318	0.935092	1.56976	0.909628	0.576993	0.555149	9.6704
TCDCA	0.072162	0.361489	0.140206	0.200148	0.349914	0.392563	0.0818692	0.0542625	0.0891114	0.051099	0.0548974	0.0389278	0.380621
TUDCA	0.147692	0.505943	0.151937	0.226743	0.493185	0.568978	0.164879	0.0942807	0.127184	0.0995151	0.0883763	0.0888951	0.661188
GCA	6.87255e-06	0.003002	0.00269349	0.00223997	0.00461155	0.00382959	0.00209654	6.87255e-06	0.00175381	6.87255e-06	0.0111605	6.87255e-06	0.00274242
β-MCA	0.0220463	0.048424	0.0192115	0.0384896	0.061326	0.0525093	0.104377	0.0243942	0.0366975	0.064701	0.119255	0.0450482	0.0907921
CA	0.0191868	0.0255935	0.0194579	0.0248991	0.0290356	0.0299517	0.0269085	0.0238287	0.024303	0.0454522	0.0207297	0.0284047	0.0253138
UDCA	1.25315e-05	1.25315e-05	0.0048661	1.25315e-05	0.010094	0.00425356	1.25315e-05	0.00448815	1.25315e-05	1.25315e-05	0.00388802	0.00425995	0.00403275
12-oxoLCA	0.00832919	0.00406562	0.00459044	0.00375905	0.0129774	0.0111103	0.00844356	0.00443874	0.00448352	0.00566288	0.00565735	0.00946671	1.12793e-05
7-oxoDCA	0.00213453	0.00363744	0.00254272	0.00249395	0.00259682	0.00347425	0.00402396	0.00282344	8.88349e-06	0.00378463	0.00307902	0.0030593	0.00272466
3-oxoCA	8.06225e-06	8.06225e-06	8.06225e-06	0.00255815	0.00197654	0.00415117	0.00692741	8.06225e-06	8.06225e-06	8.06225e-06	0.00234015	0.00294933	0.00286145
3-oxo-DCA	0.00103715	0.00104144	0.000840107	0.00139794	0.00382004	0.00416441	0.00334405	0.00116241	0.00081547	0.00179282	0.000968457	0.00305312	0.000863736
DCA	0.0102094	0.02745	0.00967397	0.0710755	4.29591e-06	4.29591e-06	4.29591e-06	0.0258948	0.0121525	0.0356348	0.0132731	4.29591e-06	4.29591e-06
TDCA	0.00196891	0.0113744	0.00486216	0.0111761	0.0098973	0.008533	0.0115193	0.00632342	0.00651225	0.00637442	0.00938097	0.00784739	0.00691335
HDCA	0.00510049	1.58839e-05	0.00398989	0.0072758	1.58839e-05	1.58839e-05	0.00663011	1.58839e-05	0.00752549	1.58839e-05	1.58839e-05	0.00980404	1.58839e-05
THDCA	5.79503e-06	0.00219794	5.79503e-06	5.79503e-06	0.00159468	0.00270819	5.79503e-06	5.79503e-06	5.79503e-06	5.79503e-06	5.79503e-06	5.79503e-06	0.00253399
